# AsCRISPR: a web server for allele-specific sgRNA design in precision medicine

**DOI:** 10.1101/672634

**Authors:** Guihu Zhao, Jinchen Li, Yu Tang

## Abstract

Allele-specific genomic targeting by CRISPR provides a point of entry for personalized gene therapy of dominantly inherited diseases, by selectively disrupting the mutant alleles or disease-causing single nucleotide polymorphisms (SNPs), ideally while leaving normal alleles intact. Moreover, the allele-specific engineering has been increasingly exploited not only in treating inherited diseases and mutation-driven cancers, but also in other important fields such as genome imprinting, haploinsufficiency, genome loci imaging and immunocompatible manipulations. Despite the tremendous utilities of allele-specific targeting by CRISPR, very few bioinformatic tools have been implemented for the allele-specific purpose. We thus developed **AsCRISPR** (**<u>A</u>**llele-**<u>s</u>**pecific **CRISPR**), a web tool to aid the design of guide RNA (gRNA) sequences that can discriminate between alleles. It provides users with limited bioinformatics skills to analyze both their own identified variants and heterozygous SNPs deposited in the dbSNP database. Multiple CRISPR nucleases and their engineered variants including newly-developed Cas12b and CasX are included for users’ choice. Meanwhile, **AsCRISPR** evaluates the on-target efficiencies, specificities and potential off-targets of gRNA candidates, and also displays the allele-specific restriction enzyme sites that might be disrupted upon successful genome edits. In addition, **AsCRISPR** analyzed with dominant single nucleotide variants (SNVs) retrieved from ClinVar and OMIM databases, and generated a ***Dominant Database*** of candidate discriminating gRNAs that may specifically target the alternative allele for each dominant SNV site. A ***Validated Database*** was also established, which manually curated the discriminating gRNAs that were experimentally validated in the mounting literatures. **AsCRISPR** is freely available at http://www.genemed.tech/ascrispr.
