## Supplementary Table 1 Exemplary Running for "AsCRISPR: a web server for allele-specific sgRNA design in precision medicine"

### Sheet: Notes
	Mutations/SNPs are labeled in red and turned into lowercase.
	PINK1 p.G411S and rs62621675 as examples
	$ Note: When processing with the guide sequences from varied/alternative alleles, it is highly possible that one of those off-targets (containing 1-base mismatch labeled with $) would be exactly the sequence of their corresponding wild-type/reference alleles. This will compromise the specificity scores of guide sequences from varied/alternative alleles to some extent.

### Sheet: Suppl Table 1 PINK1 p.G411S
Ranking	SpacerSequence	PAM	CrisprType	TargetingStrand	Direction	GeneLocus	GCcontent	SpecificityScore	Xu2015Score	Doench2016Score	MorenoMateos2015Score	AzimuthInVitroScore	Najm2018Score	Self-complementarity	Off-targets0-1-2-3	EnzymeInformation
1	TACGTGGATCGGGGCGGAAA	CgG	SpCas9:NGG	WT	+	exon:PINK1-AS/PINK1/AL391357.1/DDOST	60	1	0.53	0.48	0.75	0.65	--	1	0-0-0-1	Enzyme Information
2	GGGCGGAAACgGCTGTCTGA	TGG	SpCas9:NGG	WT	+	exon:PINK1-AS/PINK1/AL391357.1/DDOST	65	0.94	0.6	0.5	0.28	0.61	--	2	0-0-0-10	Enzyme Information
3	GGGCGGAAACaGCTGTCTGA	TGG	SpCas9:NGG	Varied	+	exon:PINK1-AS/PINK1/AL391357.1/DDOST	60	0.61	0.6	0.5	0.28	0.61	--	1	0-1-0-18 $	Enzyme Information
4	TCGGGGCGGAAACgGCTGTC	TGA	SpCas9-V(R)QR:NGA	WT	+	exon:PINK1-AS/PINK1/AL391357.1/DDOST	70	0.99	0.35	0.4	0.7	0.52	--	2	0-0-0-1	Enzyme Information
5	TCGGGGCGGAAACaGCTGTC	TGA	SpCas9-V(R)QR:NGA	Varied	+	exon:PINK1-AS/PINK1/AL391357.1/DDOST	65	0.84	0.35	0.4	0.7	0.52	--	1	0-1-0-3 $	Enzyme Information
6	TCAGACAGCcGTTTCCGCCC	CGA	SpCas9-V(R)QR:NGA	WT	-	exon:PINK1-AS/PINK1/AL391357.1/DDOST	65	0.97	0.6	0.51	0.41	0.48	--	1	0-0-1-2	Enzyme Information
7	TCAGACAGCtGTTTCCGCCC	CGA	SpCas9-V(R)QR:NGA	Varied	-	exon:PINK1-AS/PINK1/AL391357.1/DDOST	60	0.5	0.6	0.51	0.41	0.48	--	0	0-1-0-7 $	Enzyme Information
8	GATCGGGGCGGAAACgGCTG	TCTGAT	SaCas9-KKH:NNNRRT	WT	+	exon:PINK1-AS/PINK1/AL391357.1/DDOST	70	1	--	--	--	--	0.58	2	0-0-0-2	Enzyme Information
9	GATCGGGGCGGAAACaGCTG	TCTGAT	SaCas9-KKH:NNNRRT	Varied	+	exon:PINK1-AS/PINK1/AL391357.1/DDOST	65	0.94	--	--	--	--	0.58	1	0-1-0-2 $	Enzyme Information
10	CATCAGACAGCcGTTTCCGC	CCCGAT	SaCas9-KKH:NNNRRT	WT	-	exon:PINK1-AS/PINK1/AL391357.1/DDOST	60	1	--	--	--	--	0.64	1	0-0-0-4	Enzyme Information
11	CATCAGACAGCtGTTTCCGC	CCCGAT	SaCas9-KKH:NNNRRT	Varied	-	exon:PINK1-AS/PINK1/AL391357.1/DDOST	55	0.96	--	--	--	--	0.64	0	0-1-1-10 $	Enzyme Information

### Sheet: Suppl Table 1 rs62621675
Ranking	SpacerSequence	PAM	CrisprType	TargetingStrand	Direction	GeneLocus	GCcontent	SpecificityScore	Xu2015Score	Doench2016Score	MorenoMateos2015Score	AzimuthInVitroScore	Najm2018Score	Self-complementarity	Off-targets0-1-2-3	EnzymeInformation
1	CCCATGTGGTCGTTAGAGAC	AgAG	SpCas9-EQR:NGAG	Reference	-	exon:MECP2	55	0.99	0.52	0.52	0.52	0.48	--	0	0-0-0-3	Enzyme Information
2	CCCATGTGGTCGTTAGAGAC	AgA	SpCas9-V(R)QR:NGA	Reference	-	exon:MECP2	55	0.99	0.52	0.52	0.52	0.48	--	0	0-0-0-3	Enzyme Information
3	ACCTTTCCCCCATGTGGTCGTT	AGAGACAc	CjCas9:NNNNRYAC	Alternative	-	exon:MECP2	55	--	0.31	0.43	0.41	0.43	--	0	0-0-0-0	Enzyme Information
4	ACCTTTCCCCCATGTGGTCGTTAG	AGACAc	Nme2Cas9:NNNNAC	Alternative	-	exon:MECP2	54	--	0.46	0.44	0.61	0.61	--	0	0-0-0-0	Enzyme Information
5	CATGTGGTCGTTAGAGACAg	AGCG	SpCas9-VRER:NGCG	Reference	-	exon:MECP2	50	1	0.66	0.69	0.71	0.55	--	0	0-0-0-0	Enzyme Information
6	CATGTGGTCGTTAGAGACAc	AGCG	SpCas9-VRER:NGCG	Alternative	-	exon:MECP2	50	0.71	0.66	0.69	0.71	0.55	--	0	0-1-0-0 $	Enzyme Information
7	GTCGTTAGAGACAgAGCGAC	AGAG	SpCas9-EQR:NGAG	Reference	-	exon:MECP2	55	0.97	0.47	0.46	0.52	0.45	--	1	0-0-0-5	Enzyme Information
8	GTCGTTAGAGACAcAGCGAC	AGAG	SpCas9-EQR:NGAG	Alternative	-	exon:MECP2	55	0.87	0.47	0.46	0.52	0.45	--	1	0-1-0-0 $	Enzyme Information
9	CTCTGTCGCTcTGTCTCTAA	CGA	SpCas9-V(R)QR:NGA	Reference	+	exon:MECP2	50	0.68	0.52	0.47	0.51	0.41	--	0	0-0-4-42	Enzyme Information
10	CTCTGTCGCTgTGTCTCTAA	CGA	SpCas9-V(R)QR:NGA	Alternative	+	exon:MECP2	50	0.61	0.52	0.47	0.51	0.41	--	0	0-1-0-17 $	Enzyme Information
11	TGTGGTCGTTAGAGACAgAG	CGA	SpCas9-V(R)QR:NGA	Reference	-	exon:MECP2	50	0.8	0.67	0.74	0.77	0.47	--	0	0-0-2-20	Enzyme Information
12	TGTGGTCGTTAGAGACAcAG	CGA	SpCas9-V(R)QR:NGA	Alternative	-	exon:MECP2	50	0.75	0.67	0.74	0.77	0.47	--	1	0-1-0-14 $	Enzyme Information
13	GTCGTTAGAGACAgAGCGAC	AGA	SpCas9-V(R)QR:NGA	Reference	-	exon:MECP2	55	0.96	0.47	0.46	0.52	0.45	--	1	0-0-0-6	Enzyme Information
14	GTCGTTAGAGACAcAGCGAC	AGA	SpCas9-V(R)QR:NGA	Alternative	-	exon:MECP2	55	0.86	0.47	0.46	0.52	0.45	--	1	0-1-0-1 $	Enzyme Information
15	CGTTAGAGACAgAGCGACAG	AGCAGT	SaCas9-KKH:NNNRRT	Reference	-	exon:MECP2	55	1	--	--	--	--	1.04	0	0-0-0-4	Enzyme Information
16	CGTTAGAGACAcAGCGACAG	AGCAGT	SaCas9-KKH:NNNRRT	Alternative	-	exon:MECP2	55	0.97	--	--	--	--	1.04	0	0-1-0-4 $	Enzyme Information
17	TCTCAACTGCTCTGTCGCTcTGTC	TCTAAC	Nme2Cas9:NNNNAC	Reference	+	exon:MECP2	54	1	0.23	0.38	0.35	0.26	--	0	0-0-0-0	Enzyme Information
18	TCTCAACTGCTCTGTCGCTgTGTC	TCTAAC	Nme2Cas9:NNNNAC	Alternative	+	exon:MECP2	54	0.85	0.23	0.38	0.35	0.26	--	0	0-1-0-0 $	Enzyme Information
19	CAACTGCTCTGTCGCTcTGTCTCT	AACGAC	Nme2Cas9:NNNNAC	Reference	+	exon:MECP2	54	1	0.42	0.45	0.18	0.21	--	0	0-0-0-0	Enzyme Information
20	CAACTGCTCTGTCGCTgTGTCTCT	AACGAC	Nme2Cas9:NNNNAC	Alternative	+	exon:MECP2	54	0.72	0.42	0.45	0.18	0.21	--	0	0-1-0-0 $	Enzyme Information
21	CTGCTCTGTCGCTcTGTCTCTAAC	GACCAC	Nme2Cas9:NNNNAC	Reference	+	exon:MECP2	54	1	0.42	0.53	0.45	0.28	--	0	0-0-0-0	Enzyme Information
22	CTGCTCTGTCGCTgTGTCTCTAAC	GACCAC	Nme2Cas9:NNNNAC	Alternative	+	exon:MECP2	54	0.52	0.42	0.53	0.45	0.28	--	0	0-1-0-0 $	Enzyme Information
23	CCCCCATGTGGTCGTTAGAGACAg	AGCGAC	Nme2Cas9:NNNNAC	Reference	-	exon:MECP2	58	0.62	0.66	0.69	0.71	0.55	--	0	0-0-1-0	Enzyme Information
24	CCCCCATGTGGTCGTTAGAGACAc	AGCGAC	Nme2Cas9:NNNNAC	Alternative	-	exon:MECP2	58	0.69	0.66	0.69	0.71	0.55	--	0	0-1-0-1 $	Enzyme Information
